# Lf2 is a knotted homeobox regulator that modulates leaflet number in soybean

**DOI:** 10.1101/2025.06.20.660812

**Authors:** Chancelor B. Clark, Denise Caldwell, Qiang Zhu, Dominic Provancal, Austin C. Edwards, Qijian Song, Charles V. Quigley, Anjali S. Iyer-Pascuzzi, Jianxin Ma

**Affiliations:** Purdue University Department of Agronomy, West Lafayette, IN, USA; Purdue University Center for Plant Biology, West Lafayette, IN, USA; Purdue University Department of Botany and Plant Pathology, West Lafayette, IN, USA; USDA-ARS, Soybean Genomics & Improvement Laboratory, Beltsville, Maryland, USA

**Keywords:** allelic variation, gene cloning, genetic mapping, homeobox regulator gene, leaflet number

## Abstract

Variation in leaf complexity modulates light capture and is a target for crop enhancement. Soybean typically has compound leaves with three leaflets each, but a spontaneous mutation, designated *lf2,* possesses seven leaflets, offering a means to dissect the molecular mechanisms specifying leaflet number and assess its potential for soybean improvement. However, the developmental and genetic bases of the *lf2* mutation remain unknown. Here, we characterize the seven-leaflet phenotype and identify the mutation responsible for the phenotypic changes. Microscopic examination of leaf emergence sites revealed that the seven-leaflet phenotype arises in a two-step process: five leaflets form initially followed by secondary leaflet initiation at the margins of the central leaflet. Genetic mapping delineated *lf2* to a ∼2.5 Mb region at the start of chromosome 11. Fortuitously, integration of pedigree analysis with comparative analysis of genomic sequences from the region pinpointed a 2-bp deletion in the coding sequence of a gene, which is homologous to the Arabidopsis *KNAT7* encoding a *KNOTTED1-LIKE HOMEOBOX 2* transcription factor, as the sole candidate for *Lf2.* The deletion is predicted to result in disruption of the putative DNA-binding homeodomain. Expression of the wild-type allele of the candidate gene in the seven-leaflet *lf2* mutant restored the three-leaflet phenotype, while disruption of the wild-type allele through CRISPR-Cas9 editing induced extra leaflet formation. This study advances our understanding of leaflet formation in legumes and provides a template for utilizing compound leaf architecture to optimize photosynthetic efficiency and yield in soybean.
