## Supplementary material for "Lf2 is a knotted homeobox regulator that modulates leaflet number in soybean": TableS1

Lf2 BSA Seq Region Chr11
Chr	Pos	Wm82	Clark	LS73-1087	Hept Bulk1	Tri Bulk
Gm11	2111286	AA	BB	BB	BB	AB
Gm11	2111686	AA	BB	BB	BB	AB
Gm11	2119235	AA	BB	BB	BB	AB
Gm11	2122154	AA	BB	BB	BB	AB
Gm11	2125163	AA	BB	BB	BB	AB
Gm11	2130801	AA	BB	BB	BB	AB
Gm11	2142274	AA	BB	BB	AB	AB
Gm11	2565807	AA	BB	BB	AB	AB
Gm11	2622133	AA	BB	BB	AB	AB
Gm11	2622133	AA	BB	BB	AB	AB
Gm11	2626554	AA	BB	BB	AB	AB
Gm11	2626602	AA	BB	BB	AB	AB
Gm11	2629964	AA	BB	BB	AB	AB
Gm11	2658439	AA	BB	BB	AB	AB
Gm11	2682510	AA	BB	BB	AB	AB
Gm11	2703602	AA	BB	BB	AB	AB
Gm11	2777893	AA	BB	BB	AB	AB
Gm11	3237839	AA	BB	BB	AB	AB
Gm11	3251282	AA	BB	BB	AB	AB
Gm11	3266950	AA	BB	BB	AB	AB
Gm11	3272029	AA	BB	BB	AB	AB
Gm11	3277410	AA	BB	BB	AB	AB
Gm11	3277472	AA	BB	BB	AB	AB
Gm11	3309507	AA	BB	BB	AB	AB
Gm11	3323629	AA	BB	BB	AB	AB
Gm11	3754670	AA	BB	BB	AB	AB
Gm11	3856937	AA	BB	BB	AB	AB
Gm11	3950213	AA	BB	BB	AB	AB
