## Supplementary material for "Lf2 is a knotted homeobox regulator that modulates leaflet number in soybean": TableS2

50kSNP Data, Lf2 Region
rs#	alleles	chrom	pos	LS73-1087	T255	Clark	Hawkeye
ss715609805	C/T	GM11	19013507	C	C	C	C
ss715609802	C/A	GM11	19028206	C	C	C	C
ss715609800	A/G	GM11	19062168	A	A	A	A
ss715609797	T/C	GM11	19155855	T	T	T	T
ss715609794	T/C	GM11	19221565	T	T	T	T
ss715609791	C/T	GM11	19345758	C	C	C	C
ss715609790	T/C	GM11	19460342	T	T	T	T
ss715609786	T/C	GM11	19529818	T	T	T	T
ss715609781	A/G	GM11	19622661	A	A	A	A
ss715609778	C/A	GM11	19703376	C	C	C	C
ss715609776	A/G	GM11	19745317	A	A	A	A
ss715609775	C/A	GM11	19814746	C	C	C	C
ss715609774	A/G	GM11	19853949	A	A	A	A
ss715609773	T/C	GM11	19878907	T	T	T	T
ss715609772	C/T	GM11	19894562	C	C	C	C
ss715609771	A/C	GM11	19913660	A	A	A	A
