## Supplementary material for "Lf2 is a knotted homeobox regulator that modulates leaflet number in soybean": TableS3

Genes With DAP-Seq Peaks in Gene Body or Promoter
Glyma.01G052500
Glyma.01G055300
Glyma.01G058600
Glyma.01G070200
Glyma.01G073400
Glyma.01G074000
Glyma.01G086600
Glyma.01G110200
Glyma.01G114300
Glyma.01G140000
Glyma.01G153400
Glyma.01G166400
Glyma.01G201600
Glyma.01G213200
Glyma.02G003200
Glyma.02G037500
Glyma.02G052900
Glyma.02G064200
Glyma.02G099800
Glyma.02G100000
Glyma.02G113700
Glyma.02G143800
Glyma.02G172300
Glyma.02G175400
Glyma.02G178300
Glyma.02G179300
Glyma.02G189000
Glyma.02G193600
Glyma.02G218600
Glyma.02G294200
Glyma.03G020800
Glyma.03G066700
Glyma.03G120900
Glyma.03G128100
Glyma.03G136000
Glyma.03G140500
Glyma.03G140600
Glyma.03G152600
Glyma.03G165200
Glyma.03G176400
Glyma.03G183400
Glyma.03G214900
Glyma.03G218400
Glyma.03G225300
Glyma.03G248600
Glyma.04G000200
Glyma.04G027500
Glyma.04G028900
Glyma.04G032600
Glyma.04G059900
Glyma.04G063100
Glyma.04G086600
Glyma.04G087000
Glyma.04G089300
Glyma.04G093300
Glyma.04G096100
Glyma.04G123600
Glyma.04G128800
Glyma.04G131700
Glyma.04G158100
Glyma.04G162500
Glyma.04G165700
Glyma.04G192000
Glyma.04G192300
Glyma.04G192400
Glyma.04G210700
Glyma.05G026100
Glyma.05G026200
Glyma.05G045500
Glyma.05G092200
Glyma.05G092300
Glyma.05G107200
Glyma.05G114900
Glyma.05G143100
Glyma.05G147300
Glyma.05G165100
Glyma.05G188800
Glyma.05G215500
Glyma.06G021700
Glyma.06G036500
Glyma.06G062800
Glyma.06G079600
Glyma.06G079700
Glyma.06G091200
Glyma.06G095200
Glyma.06G105500
Glyma.06G194100
Glyma.06G198100
Glyma.06G201800
Glyma.06G211400
Glyma.06G217900
Glyma.06G236100
Glyma.07G026500
Glyma.07G028100
Glyma.07G028200
Glyma.07G066200
Glyma.07G108200
Glyma.07G168700
Glyma.07G187300
Glyma.07G199000
Glyma.07G208600
Glyma.07G247500
Glyma.07G247600
Glyma.07G271300
Glyma.08G038700
Glyma.08G060200
Glyma.08G065800
Glyma.08G067600
Glyma.08G100800
Glyma.08G106900
Glyma.08G108800
Glyma.08G111000
Glyma.08G131400
Glyma.08G162300
Glyma.08G176600
Glyma.08G196100
Glyma.08G231400
Glyma.08G233700
Glyma.08G234400
Glyma.08G237000
Glyma.08G240000
Glyma.08G266300
Glyma.08G273200
Glyma.08G279800
Glyma.08G281900
Glyma.08G300900
Glyma.08G301000
Glyma.08G302800
Glyma.08G305000
Glyma.08G313400
Glyma.08G317300
Glyma.08G317600
Glyma.08G317800
Glyma.08G317900
Glyma.08G324600
Glyma.08G332900
Glyma.08G344000
Glyma.08G356500
Glyma.08G363500
Glyma.09G034800
Glyma.09G058100
Glyma.09G087900
Glyma.09G090100
Glyma.09G094000
Glyma.09G111600
Glyma.09G131800
Glyma.09G133900
Glyma.09G156800
Glyma.09G156900
Glyma.09G171200
Glyma.09G171300
Glyma.09G174000
Glyma.09G174100
Glyma.09G196800
Glyma.09G209300
Glyma.09G226200
Glyma.09G262400
Glyma.09G269900
Glyma.09G281700
Glyma.10G005200
Glyma.10G091000
Glyma.10G094100
Glyma.10G106500
Glyma.10G124300
Glyma.10G145400
Glyma.10G147500
Glyma.10G148600
Glyma.10G158400
Glyma.10G168900
Glyma.10G193800
Glyma.10G228100
Glyma.10G229900
Glyma.10G247500
Glyma.10G251900
Glyma.10G285600
Glyma.10G288600
Glyma.10G295100
Glyma.10G298900
Glyma.11G025800
Glyma.11G039900
Glyma.11G040200
Glyma.11G055500
Glyma.11G062500
Glyma.11G101400
Glyma.11G111500
Glyma.11G140500
Glyma.11G175700
Glyma.11G209300
Glyma.11G234800
Glyma.12G018400
Glyma.12G027200
Glyma.12G027500
Glyma.12G042700
Glyma.12G052100
Glyma.12G066700
Glyma.12G066800
Glyma.12G071100
Glyma.12G076500
Glyma.12G124600
Glyma.12G175100
Glyma.12G202000
Glyma.12G222700
Glyma.12G232200
Glyma.12G232300
Glyma.12G232400
Glyma.12G232500
Glyma.12G232600
Glyma.12G232700
Glyma.12G232800
Glyma.12G241100
Glyma.13G018000
Glyma.13G027000
Glyma.13G032300
Glyma.13G059000
Glyma.13G063700
Glyma.13G068400
Glyma.13G068600
Glyma.13G080100
Glyma.13G096800
Glyma.13G117700
Glyma.13G170700
Glyma.13G173500
Glyma.13G183500
Glyma.13G203400
Glyma.13G244400
Glyma.13G308700
Glyma.13G327600
Glyma.13G339100
Glyma.13G340700
Glyma.13G372100
Glyma.14G001200
Glyma.14G011600
Glyma.14G071200
Glyma.14G095800
Glyma.14G120900
Glyma.14G129500
Glyma.14G130200
Glyma.14G134100
Glyma.14G149900
Glyma.14G151300
Glyma.14G174500
Glyma.14G198400
Glyma.14G213500
Glyma.14G224500
Glyma.15G000300
Glyma.15G001300
Glyma.15G012300
Glyma.15G042700
Glyma.15G058700
Glyma.15G121500
Glyma.15G130300
Glyma.15G154600
Glyma.15G172800
Glyma.15G176900
Glyma.15G192700
Glyma.15G196400
Glyma.15G238900
Glyma.15G242800
Glyma.15G246000
Glyma.15G247900
Glyma.15G248600
Glyma.15G257100
Glyma.15G263500
Glyma.15G269200
Glyma.15G273600
Glyma.16G057700
Glyma.16G085900
Glyma.16G094500
Glyma.16G096600
Glyma.16G116500
Glyma.16G147200
Glyma.16G200500
Glyma.17G001100
Glyma.17G079200
Glyma.17G115000
Glyma.17G115100
Glyma.17G127700
Glyma.17G155200
Glyma.17G165000
Glyma.17G169500
Glyma.17G185100
Glyma.17G185300
Glyma.17G185400
Glyma.17G202300
Glyma.17G253400
Glyma.18G005100
Glyma.18G074100
Glyma.18G092000
Glyma.18G134200
Glyma.18G146300
Glyma.18G155300
Glyma.18G155400
Glyma.18G183900
Glyma.18G195500
Glyma.18G203900
Glyma.18G208600
Glyma.18G246100
Glyma.18G249800
Glyma.18G273500
Glyma.19G027400
Glyma.19G052400
Glyma.19G066800
Glyma.19G103600
Glyma.19G103700
Glyma.19G106000
Glyma.19G114600
Glyma.19G116700
Glyma.19G125500
Glyma.19G129400
Glyma.19G130800
Glyma.19G138100
Glyma.19G161000
Glyma.19G212100
Glyma.19G220200
Glyma.19G224700
Glyma.19G240600
Glyma.19G250600
Glyma.19G253300
Glyma.20G041300
Glyma.20G054600
Glyma.20G057100
Glyma.20G058500
Glyma.20G058600
Glyma.20G060400
Glyma.20G071200
Glyma.20G073500
Glyma.20G074400
Glyma.20G101100
Glyma.20G101200
Glyma.20G123800
Glyma.20G124000
Glyma.20G140800
Glyma.20G141600
Glyma.20G143200
Glyma.20G176000
Glyma.20G198300
Glyma.20G223300
Glyma.20G239300
Glyma.20G244900
Glyma.U009000
Glyma.U009100
Glyma.U016600
Glyma.U034000
